# Pictorial balance, a bottom-up neuro-aesthetic property mediating attention and eye movements, explains the feeling of unity and harmony in pictures. A primitive visual operating system determines balance and shows how the world was first visually organized using luminance and movement

**DOI:** 10.1101/2020.05.26.104687

**Authors:** David Corwin

## Abstract

A computer model of a perfectly balanced picture is created. Analysis allowed the creation of an algorithm for calculating balance based only on the quadrant luminance. A study shows a correlation between observers’ ability to determine relative balance. The algorithm is a potential operating system for primitive organisms to identify and assess threat potential of other organisms. From this perspective an ecological description of the study explains the correlation in terms of causation. The luminance information used to determine balance originates in peripheral vision and follows the tectopulvinar pathway. It is in competition for attention with foveal information and suppresses magnocellular information that both use the geniculostriate pathway. In an unbalance picture this inhibits peripheral retinal information and saccadic movement. This is the basis of the 20^th^ century force-field theory of pictorial balance. Seeing the picture as a whole using peripheral vision evoking feelings of unity and being able to move smoothly through it evoking feelings of harmony is the basis of the neuro-aesthetic effects of a picture.

Pictorial balance is used to explain why some paintings evoke the aesthetic feelings of unity and harmony. The original unsubstantiated concept of pictorial balance as a center of mass effect, i.e. the feeling that somehow a person on the left seems to be balanced by a tree on the right, originated at the beginning of the 20^th^ century. This study of balance starts with an elusive and unnamed pictorial effect known to painters since the 17^th^ century that evokes feelings of harmony and unity. In such pictures the image seems to be perceived as a whole without the desire to fixate on individually depicted objects. The author thought that this effect indicated that the picture was in a state of perfect balance. Computer modeling found that such a picture should have bilateral luminance symmetry with a slightly lighter lower half, and that with respect to balance the eye could not distinguish the picture from its white frame. It was proposed that a pictures balance could be calculated as a property of a moving luminous object by an algorithm to identify and follow other organisms. A study was done in which observers viewed pairs of identical pictures in different frames and were asked to say if they appeared different. It was found that the extent to which the picture pairs were seen as different is inversely correlated with balance as calculated from the algorithm. The results are consistent with the pictures being seen on a low level as living organisms. Balance is perceived with peripheral vision; a picture is seen as an object giving it a feeling unity. As a picture becomes unbalanced, the eye will look in the picture at what is depicted. The conflict between these two ways creates tension that explains why earlier researchers postulated the existence of force fields within the pictorial plane.
