## Supplementary material for "Pictorial balance, a bottom-up neuro-aesthetic property mediating attention and eye movements, explains the feeling of unity and harmony in pictures. A primitive visual operating system determines balance and shows how the world was first visually organized using luminance and movement": Study Results, Calculations, Statistics,tables.xlsx

### Sheet: 1st study data
1	2	3	4	5	6	7	8	9	10
first 45 resulsts of 59
1	1	1	1	1	1	1	1	1	1			10
1	1	1	1	1	1	1	1	1	1			10
1	1	1	1	1	1	1	1	1	1			10
1	1	1	1	1	1	1	0	1	1			9
1	1	1	1	0	1	1	1	1	1			9
1	1	1	1	1	0	1	1	0	1			8
0	0	1	1	1	1	1	1	1	1			8
1	0	1	0	0	1	1	1	1	1			7
1	1	0	1	1	0	1	1	1	0			7
0	1	1	1	0	1	1	0	1	1			7
1	0	0	1	1	0	1	1	1	1			7
0	1	0	1	1	0	0	1	1	1			6
1	1	0	0	0	1	0	1	1	1			6
1	1	1	0	0	1	0	0	1	1			6
0	1	0	1	1	1	0	0	1	1			6
1	0	0	1	1	1	0	0	1	1			6
1	1	0	0	0	1	0	1	1	1			6
1	0	1	0	1	0	1	0	1	1			6
0	1	0	1	1	1	0	0	1	1			6
1	1	1	0	1	0	0	1	0	1			6
1	1	1	0	1	0	1	1	0	0			6
0	1	0	1	1	1	0	0	1	1			6
0	1	0	1	1	1	0	0	1	1			6
0	0	1	1	0	1	1	1	0	1			6
0	1	0	1	0	1	0	0	1	1			5
1	0	0	0	0	1	1	1	1	0			5
0	1	0	1	0	1	0	0	1	1			5
1	1	0	0	1	0	0	0	1	1			5
0	1	0	1	0	1	0	0	1	1			5
0	1	0	1	0	1	0	0	1	1			5
0	1	0	1	0	1	0	0	1	1			5
0	1	0	1	0	1	0	0	1	1			5
0	1	0	1	0	1	0	0	1	1			5
0	1	0	1	0	1	0	0	1	1			5
0	1	0	1	0	1	0	0	1	1			5
1	0	0	1	0	1	0	0	1	1			5
0	0	1	0	0	0	1	1	1	0			4
0	0	0	1	0	1	0	1	0	1			4			0.488889
1	1	0	0	0	0	0	0	1	1			4			0.355556
0	0	0	0	1	0	0	1	1	1			4			0.355556
0	0	0	1	1	0	0	0	1	1			4			0.288889
1	0	1	0	0	0	1	1	0	0			4			0.444444
1	0	0	1	0	0	0	0	1	1			4			0.333333
0	0	0	1	0	1	0	0	0	1			3			0.377778
0	0	0	1	0	0	0	0	0	1			2			0.444444
															0.177778
22	29	16	32	20	30	17	20	37	40			correct			0.111111
22	16	16	13	20	15	17	20	8	5			observed to be different
0.488889	0.355556	0.355556	0.288889	0.444444	0.333333	0.377778	0.444444	0.177778	0.111111			% observed to be different
0.488889	0.355556	0.355556	0.288889	0.444444	0.333333	0.377778	0.444444	0.177778	0.111111

### Sheet: 2nd study data
1	2	3	4	5	6	7	8	9	10		correct
1	1	1	1	1	1	1	1	1	1		10
1	1	0	1	1	1	1	1	1	1		9
1	1	1	1	1	0	1	1	1	1		9
1	1	0	1	1	1	1	1	1	1		9
1	1	0	1	1	1	1	1	1	0		8
0	1	1	1	1	1	0	0	1	1		7
1	1	1	1	1	0	0	1	0	1		7
1	1	0	1	1	1	1	0	0	1		7
1	1	0	1	0	1	0	1	1	1		7
1	1	0	0	1	1	0	1	1	1		7
1	0	1	1	1	0	0	1	1	1		7
0	1	1	1	0	1	0	0	1	1		6
1	1	0	1	1	0	1	1	0	0		6
1	1	0	1	0	1	0	0	1	1		6
0	0	1	1	0	1	0	1	1	1		6
0	1	1	1	1	0	0	1	0	1		6
0	0	1	1	0	0	1	1	1	1		6
0	1	0	1	1	0	0	1	1	1		6
1	1	1	0	0	1	1	0	0	1		6
0	1	1	1	0	1	0	0	1	1		6
0	1	0	1	0	1	0	0	1	1		5
1	0	0	0	1	1	0	0	1	1		5
0	1	0	1	0	1	0	0	1	1		5
0	1	0	1	0	1	0	0	1	1		5
0	0	1	1	1	0	1	0	0	1		5
0	0	1	1	0	0	1	1	0	1		5
0	1	0	1	0	1	0	0	1	1		5
0	1	1	1	0	0	0	0	1	1		5
0	1	0	1	0	1	0	0	1	1		5
0	1	0	1	0	1	0	0	1	1		5
0	1	0	0	1	1	0	0	1	1		5
0	0	0	1	0	0	0	1	1	1		4
0	0	0	0	0	1	0	1	1	1		4
0	0	0	1	1	0	0	0	1	1		4
0	0	0	1	0	1	0	0	1	1		4
1	1	0	1	0	1	0	0	0	0		4
0	1	0	1	0	0	0	0	1	0		3
1	0	0	0	0	0	0	0	0	1		2
0	1	0	1	0	0	0	0	0	0		2
16	28	14	33	17	24	11	17	29	34		# correct		39
0.410256	0.717949	0.358974	0.846154	0.435897	0.615385	0.282051	0.435897	0.74359	0.871795		% correct answers
0.410256	0.282051	0.358974	0.153846	0.435897	0.384615	0.282051	0.435897	0.25641	0.128205		% of pairs identified as appearing different
0.410256	0.282051	0.358974	0.153846	0.435897	0.384615	0.282051	0.435897	0.25641	0.128205				0.410256
													0.282051
													0.358974
													0.153846
													0.435897
													0.384615
													0.282051
													0.435897
													0.25641
													0.128205
															0.410256	0.589744
															0.717949	0.717949
															0.358974	0.641026
															0.846154	0.846154
															0.435897	0.564103
															0.615385	0.615385
															0.282051	0.717949
															0.435897	0.564103
															0.74359	0.615385
															0.871795	0.615385

### Sheet: Geometric balance
CALCULATIONS of PAIR IMBALANCE vs % seen as different
10 image pairs 2nd
												ULQ		URQ		LLQ		LRQ									2nd study
					Primary Luminance measurement					x co-ordinant	y co-ordinant	x ULQ	y ULQ	x URQ	y URQ	x LLQ	y LLQ	x LRQ	y LRQ	summa-tion of X values/ L	summa-tion of y values/ L	DIST	image pair		average pair distance		average pair distance	% iden-tified as different	difference between pairs
01 155.76 149.56 152.84 144.27				1	155.49	148.62	151.82	144.68	1.07	389	297	-60485.6	49413.2	57813.2	47229.9	-59058	-45090.5	56280.5	-42970	-9.07392	14.2898	4.23184	1	2.85003	2.92478		2.85	0.410256	2.76362	2.85	0.410256	2nd study
02 146.30 146.25 154.98 155.07					146.3	146.25	154.98	155.07	1.07	389	297	-56910.7	46492.7	56891.2	46476.8	-60287.2	-46029.1	60322.2	-46055.8	0.0258214	1.468	1.46822					14.6651	0.282051	10.1849	14.6651	0.282051
03n 179.99 174.57 170.06 165.37				2	179.99	174.57	170.06	165.37	1.07	389	297	-70016.1	57199	67907.7	55476.6	-66153.3	-50507.8	64328.9	-49114.9	-5.69978	18.9175	19.7575	2	14.6651	14.6651		10.1482	0.358974	-16.977	10.1482	0.358974
04n 171.17 172.12 171.31 174.46					171.17	172.12	171.31	174.46	1.07	389	297	-66585.1	54396.1	66954.7	54698	-66639.6	-50879.1	67864.9	-51814.6	2.3146	9.28865	9.57269					33.5029	0.153846	-13.5212	33.5029	0.153846
05 142.51 142.46 150.81 150.83				3	142.51	142.46	150.81	150.83	1.07	389	297	-55436.4	45288.3	55416.9	45272.4	-58665.1	-44790.6	58672.9	-44796.5	-0.019894	1.6596	1.65972	3	10.1482	10.1482		7.35305	0.435897	13.3106	7.35305	0.435897
06n 130.37 14181 152.83 162.62					130.37	141.81	152.83	162.62	1.07	389	297	-50713.9	41430.3	55164.1	45065.8	-59450.9	-45390.5	63259.2	-48298.1	14.0539	-12.24	18.6367					30.0948	0.384615	15.6788	30.0948	0.384615
07n 154.49 162.39 144.20 141.00				4	154.49	162.39	144.2	141	1.07	389	297	-60096.6	49095.4	63169.7	51605.9	-56093.8	-42827.4	54849	-41877	3.03664	26.5694	26.7424	4	33.5029	33.5029		10.2374	0.282051	19.2945	10.2374	0.282051
08 08n 166.01 162.69 143.95 129.51					166.01	162.69	143.95	129.51	1.07	389	297	-64577.9	52756.3	63286.4	51701.3	-55996.5	-42753.1	50379.4	-38464.5	-11.4731	38.5943	40.2635					15.9616	0.435897	-29.8049	15.9616	0.435897
09 142.3 147.9 140.9 149.4				5	142.3	147.9	140.9	149.4	1.07	389	297	-55354.7	45221.5	57533.1	47001.1	-54810.1	-41847.3	58116.6	-44371.8	9.44858	10.342	14.0083	5	7.35305	7.35305		21.6154	0.25641	23.7917	21.6154	0.25641
10 140.15 140.37 149.36 149.54 0.92					140.15	140.37	149.36	149.54	1.07	389	297	-54518.4	44538.3	54603.9	44608.2	-58101	-44359.9	58171.1	-44413.4	0.268544	0.644007	0.697755					38.1936	0.128205	18.3128	38.1936	0.128205
11-6-2n 119.98 112.88 160.68 157.60				6	119.98	112.88	160.68	157.6	1.07	389	297	-46672.2	38128.4	43910.3	35872.1	-62504.5	-47722	61306.4	-46807.2	-7.18514	-37.2475	37.9342	6	30.0948	30.0948					8.80817	0.488889	1st study
12-6-2n 121.44 125,54 150.14 154,07					121.44	125.54	150.14	154.07	1.07	389	297	-47240.2	38592.4	48835.1	39895.4	-58404.5	-44591.6	59933.2	-45758.8	5.66714	-21.5218	22.2554								11.3869	0.355556
13 128.59 135.62 122.9 132.3				7	128.59	135.62	122.9	132.3	1.07	391	292	-50278.7	40176.7	53027.4	42373.1	-48053.9	-35886.8	51729.3	-38631.6	12.3681	15.4625	19.8005	7	10.1532	10.2374					5.00179	0.355556
14 125.33 125.29 134.3 134.65 0.923					125.33	125.29	134.3	134.65	1.07	389	297	-48753.4	39828.6	48737.8	39815.9	-52242.7	-39887.1	52378.9	-39991.1	0.232096	-0.449641	0.50601								29.6995	0.288889
15 122.21 122.21 131.68 131.66 0.929				8	122.21	122.21	131.68	131.66	1.07	389	297	-47539.7	38837.1	47539.7	38837.1	-51223.5	-39109	51215.7	-39103	-0.0153222	-1.05906	1.05917	8	15.9616	15.9616					6.96591	0.444444		-0.675738
16 117.35 105.23 145.66 139.59					117.35	105.23	145.66	139.59	1.07	389	297	-45649.1	37292.7	40934.5	33441	-56661.7	-43261	54300.5	-41458.2	-13.9336	-27.5398	30.864								26.3591	0.333333
17 147.03 133.18 121.83 121.77				9	147.03	133.18	121.83	121.77	1.07	389	297	-57194.7	46724.7	51807	42323.3	-47391.9	-36183.5	47368.5	-36165.7	-10.3301	31.8794	33.5113	9	21.6154	21.6154					7.96552	0.377778
18 Dance 132.49 127.88 126.35 137.12					132.49	127.88	126.35	137.12	1.07	389	297	-51538.6	42104	49745.3	40639	-49150.1	-37525.9	53339.7	-40724.6	4.57437	8.57589	9.71961							n	8.07562	0.444444
19 119.02 138.55 104.37 141.96				10	119.02	138.55	104.37	141.96	1.07	389	297	-46298.8	37823.4	53896	44029.8	-40599.9	-30997.9	55222.4	-42162.1	44.0954	17.2518	47.3501	10	38.1936	38.1936					14.8755	0.177778
20 117.76 127.27 115.96 143.58					117.56	127.24	115.76	143.67	1.07	389	297	-45730.8	37359.4	49496.4	40435.6	-45030.6	-34380.7	55887.6	-42670	28.9997	1.47608	29.0372								25.9832	0.111111
										586	783
IMAGES 1ST STUDY										x coor-dinant	y coor-dinant	x ULQ	y ULQ	x URQ	y URQ	x LLQ	y LLQ	x LRQ	y LRQ	sumX/sum Lum	sumY/sum Lum	DIST	image pair		average pair distance		average pair distance	% iden-tified as different
IMAGES					ULQ	URQ	LLQ	LRQ		x in pixels	y in pixels	x	y	x	y	x	y	x	y
01 150.79 149.02 151.12 147.81 (586x783) lower					150.79	149.02	151.12	147.81	1.07	391.5	293	-44181.5	63166.7	43662.9	62425.2	-44278.2	-59163.5	43308.3	-57867.6	-2.48595	14.298	14.5126	1		8.80817		8.80817	0.488889
02 151.53 151.58 158.97 159.06 1.049					151.53	151.58	158.97	159.06	1.07	396	306	-60005.9	49614	60025.7	49630.3	-62952.1	-48644.8	62987.8	-48672.4	0.0892552	3.10252	3.1038					11.3869	0.355556
03 174.26 174.52 174.09 (586x783) upper					174.26	174.52	174.09	175.61	1.07	391.5	293	-68222.8	54632.3	68324.6	54713.8	-68156.2	-51008.4	68751.3	-51453.7	0.997695	9.85557	9.90594	2		11.3869		5.00179	0.355556
04 179.22 176.65 176.29 175.14					179.22	176.65	176.29	175.14	1.07	396	306	-70971.1	58680.2	69953.4	57838.7	-69810.8	-53944.7	69355.4	-53592.8	-2.08274	12.6981	12.8678					29.6995	0.288889
05-142.96 148.72 157.39 162.31					142.84	148.55	157.16	162.31	1.07	396	306	-56564.6	46768.7	58825.8	48638.2	-62235.4	-48091	64274.8	-49666.9	7.04017	-3.84852	8.02341	3		5.00179		6.96591	0.444444
06 142.37 142.07 150.28 150.18 (590x775) 1.056					142.37	142.07	150.28	150.18	1.07	387.5	295	-55168.4	44939.1	55052.1	44844.4	-58233.5	-44332.6	58194.8	-44303.1	-0.265003	1.96236	1.98018					26.3591	0.333333
07 162.98 153.38 141.04 142.83 595x774 upper					162.98	153.38	141.04	142.83	1.07	387	297.5	-63073.3	51880.6	59358.1	48824.7	-54582.5	-41959.4	55275.2	-42491.9	-5.03552	27.0796	27.5438	4		29.6995		7.96552	0.377778
08 166.5 164.68 141.13 149.03					166.5	164.68	141.13	149.03	1.07	396	306	-65934	54515.4	65213.3	53919.5	-55887.5	-43185.8	59015.9	-45603.2	3.87498	31.6188	31.8553					8.07562	0.444444
09 141.68 144.81 141.68 145.88 589x777 lower					141.68	144.81	141.68	145.88	1.07	388.5	294.5	-55042.7	44645.5	56258.7	45631.8	-55042.7	-41724.8	56674.4	-42961.7	4.96073	9.73935	10.93	5		6.96591		14.8755	0.177778
10 145.62 146.05 153.89 153.51 [1.054]					146.62	146.05	153.89	153.51	1.07	396	306	-58061.5	48006.3	57835.8	47819.7	-60940.4	-47090.3	60790	-46974.1	-0.626927	2.93568	3.00187					25.9832	0.111111
11 129.79 126.28 166.32 165.31 601x778 top					129.79	126.28	166.32	165.31	1.07	389	300.5	-50488.3	41732	49122.9	40603.4	-64698.5	-49979.2	64305.6	-49675.7	-2.9918	-29.4697	29.6212	6		26.3591
12 133.73 135.20 165.82 167.22					133.73	135.2	165.82	167.22	1.07	396	306	-52957.1	43785.9	53539.2	44267.2	-65664.7	-50740.9	66219.1	-51169.3	1.888	-23.0197	23.097
13 120.40 120.78 143.56 142.85 584x782 upper					120.4	120.78	143.56	142.85	1.07	391	292	-47076.4	37617.8	47225	37736.5	-56132	-41919.5	55854.3	-41712.2	-0.244565	-15.6892	15.6911	7		7.96552
14 Cafe 132.99 132.71 142.23 142,19 1.07					132.99	132.71	142.23	142.19	1.07	396	306	-52664	43543.6	52553.2	43451.9	-56323.1	-43522.4	56307.2	-43510.1	-0.23035	-0.0673053	0.239981
15 129.18 129.13 138.57 138.58 1.073					129.18	129.13	138.57	138.58	1.07	396	306	-51155.3	42296.1	51135.5	42279.7	-54873.7	-42402.4	54877.7	-42405.5	-0.029582	-0.433347	0.434355	8		8.07562
16 114.89 120.78 133.15 140..11 595 x 772 upper					114.89	120.78	133.15	140.11	1.07	386	297.5	-44347.5	36572.4	46621.1	38447.3	-51395.9	-39612.1	54082.5	-41682.7	9.74613	-12.3302	15.7169
17 Dance 145.75 136.82 130.68 135.96					145.75	136.82	130.68	135.96	1.07	396	306	-57717	47721.5	54180.7	44797.6	-51749.3	-39988.1	53840.2	-41603.8	-2.63178	19.8963	20.0696	9		14.8755
18 Dance 132.49 127.88 126.35 137.12 591x778 upper					132.49	127.88	126.35	137.12	1.07	389	295.5	-51538.6	41891.4	49745.3	40433.7	-49150.1	-37336.4	53339.7	-40519	4.57437	8.53257	9.68141
19 123.12 134.10 109.01 134.89 591x777 lower					123.12	134.1	109.01	134.89	1.07	388.5	295.5	-23916.1	19464.3	26048.9	21200.2	-21175.2	-16106.2	26202.4	-19930	14.2881	9.23597	17.0133	10		25.9832
20 124.87 138.70 117.01 147.92					124.87	138.7	117.01	147.92	1.07	396	306	-49448.5	40884.9	54925.2	45413.2	-46336	-35805.1	58576.3	-45263.5	33.5233	9.895	34.9531
									194.25	147.75	777	591			1.18243	0.410256
											388.5	295.5			1.83314	0.282051
															1.26853	0.358974
															4.18787	0.153846
															0.919131	0.435897
															3.78879	0.384615
															1.27968	0.282051
															1.9952	0.435897
															2.70193	0.25641
															4.77421	0.128205
															0.894263	0.488889
															1.42336	0.355556
															0.625224	0.355556
															3.71244	0.288889
															0.870739	0.444444
															3.29489	0.333333
															0.99569	0.377778
															1.00945	0.444444
															1.85944	0.177778
															4.31123	0.111111

### Sheet: Visual  balance
								distance			Average distance		Average Distance	Pair	2nd study	Pair
2nd study	01 155.49 148.62 154.98 153.82 144.68				-12.8985	-15.8039			20.3994		11.1525		11.1525	2	19.5961	1	11.1525
	02 146.30 146.25 154.98 155.07 1.06.tif				0.1531	-1.8994			1.90556				19.5961	4	41.2536	3	13.1274
	03 181.4 175.9 171.5 166.8.tif'				-7.7436	-25.598			26.7436		19.5961		13.1274	6	29.151	5	9.92044
	04 172.66 173.5 173.7 175.7.tif				2.2008	-12.2524			12.4485				41.2536	9	22.6187	7	13.4239
	05 142.37 142.07 150.28 150.18 1.056				-0.1657	-2.6248			2.63003		13.1274		9.92044	10	42.6751	8	15.7569
	06 130.33 142.06 152.66 162.76				19.301	13.6235			23.6247				29.151
	07 153.37 161.65 144.09 140.46				5.2601	-30.6633			31.1112		41.2536		13.4239
	08 165.94 162.77 142.83 128.12				-21.7426	-46.5705			51.396				15.7569
	09 142.19 149.34 138.51 149.37				12.7189	-13.9952			18.9113		9.92044		22.6187
	10 140.15 140.37 149.36 149.54 1.065				0.528	-0.7651			0.929603				42.6751
	11 130.1 124.06 167.33 164.67				-7.0833	34.6536			35.3701		29.151
	12 128.93 133.36 157.5 161.3				6.2158	22.0734			22.9319
	13 128.30 137.88 120.63 132.86				18.9175	-18.3342			26.3442		13.4239
	14 125.33 125.23 134.52 134.57 1.076				-0.1024	0.4932			0.503718																				11.7911
	15 122.47 122.21 132.27 132.07 1.08				-0.2511	1.4304			1.45227		15.7569																		15.1862
	16 119.77 105.43 146.55 137.69				-16.3194	25.2462			30.0615																				14.9247
	17 147.03 133.18 121.83 121.77				-11.8736	-32.8722			34.9509		22.6187																		29.2989
	18 Dance 132.49 127.88 126.35 137.12				5.4687	-8.7123			10.2864																				11.0608
	19 119.02 138.55 104.37 141.96				50.5622	-15.6978			52.943		42.6751																		28.1072
	20 117.76 127.27 115.96 143.58				32.4007	-0.6472			32.4072																				13.2921
																													16.4212
															1st study														12.4355
1st study	01 150.79 149.02 151.12 147.81 (586x783) lower				-4.0496	-12.7547			13.3821		8.6607		8.6607	2	15.7221	1	8.6607												27.2
z	02 151.53 151.58 158.97 159.06 {[1.049]				0.2324	-3.9324			3.93926				15.7221	4	36.1824	3	6.49648
z	03 174.26 174.52 174.09 (586x783)				1.5013	-13.4667			13.5501		15.7221		6.49648	6	30.8959	5	11.0608
z	04 179.22 176.65 176.29 175.14				-3.072	-17.6284			17.8941				36.1824	9	16.0829	7	8.23542
z	05 142.96 148.72 157.39 162.31				9.515	4.0523			10.342		6.49648		7.54883	10	39.0186	8	8.05105
z	06 142.37 142.07 150.28 150.18 (590x775) 1.056.tif				-0.1896	-2.6442			2.65099				30.8959
	07 162.98 153.38 141.04 142.83 595x774 upper				-8.7146	-32.1596			33.3194		36.1824		8.23542
	08 166.5 164.68 141.13 149.03				6.8279	-38.4437			39.0453				8.05105
	09 141.68 144.81 141.68 145.88 589x777				5.2057	-11.1119			12.2708		7.54883		16.0829
	10 146.62 146.05 153.89 153.51 1.053.tif				0.1346	-2.8236			2.82681				39.0186
	11 129.79 126.28 166.32 165.31 601x778 top.tif				-3.6917	33.7828			33.9839		30.8959
	12 133.73 135.20 165.82 167.22.tif				3.2238	27.6204			27.8079
	13 120.40 120.78 143.56 142.85 584x782 upper.tif				-0.3217	16.1602			16.1634		8.23542
	14 Cafe 132.99 132.71 142.23 142,19 1.07.tif				-0.307	-0.0165			0.307443
	15 129.18 129.13 138.57 138.58 1.073.tif				0.0224	0.4226			0.423193		8.05105
	16 114.89 120.78 133.15 140..11 595 x 772 upper.tif				9.5951	12.4001			15.6789
	17 Dance 145.75 136.82 130.68 135.96.tif				-3.366	-21.6207			21.8811		16.0829
	18 Dance 132.49 127.88 126.35 137.12 591x778 upper.tif				5.485	-8.7			10.2847
	19 123.12 134.10 109.01 134.89 591x777 lower.tif				31.8565	-17.5023			36.3479		39.0186
	20 124.87 138.70 117.01 147.92.tif				40.6493	-9.254			41.6894

### Sheet: Statistics
	CALCULATION USING GEOMETRIC FORMULA FOR BALANCE											CALCULATION USING VISUAL FORMULA FOR BALANCE
Combined average distance	Identified as "different"		F test (two-tail)									Combined average distance	Identified as different		F test (two-tail)
2.85	0.410256							5.57623	11.1525		11	11.1525	0.410256
14.6651	0.282051		r	-0.675738				9.79803	19.5961		12	19.5961	0.282051		r	-0.756923
10.1482	0.358974		ρ	0				6.56369	13.1274		13	13.1274	0.358974		ρ	0
33.5029	0.153846		n	20				20.6268	41.2536		14	41.2536	0.153846		n	20
7.35305	0.435897		df	18				4.96022	9.92044		15	9.92044	0.435897		df	18
30.0948	0.384615		F	5.16786				14.5755	29.151		16	29.151	0.384615		F	7.22783
10.2374	0.282051		α	0.05				6.71197	13.4239		17	13.4239	0.282051		α	0.05
15.9616	0.435897		F-crit	2.59559				7.87844	15.7569		18	15.7569	0.435897		F-crit	2.59559
21.6154	0.25641		p-value	0.0010749				11.3093	22.6187		19	22.6187	0.25641		p-value	0.000111863
38.1936	0.128205		sig	yes				21.3375	42.6751		20	42.6751	0.128205		sig	yes
8.80817	0.488889										1	8.6607	0.488889
11.3869	0.355556		lower	-0.861243							2	15.7221	0.355556		lower	-0.898788
5.00179	0.355556		upper	-0.33133							3	6.49648	0.355556		upper	-0.47155
29.6995	0.288889										4	36.1824	0.288889
6.96591	0.444444										5	7.54883	0.444444
26.3591	0.333333										6	30.8959	0.333333
7.96552	0.377778										7	8.23542	0.377778
8.07562	0.444444										8	8.05105	0.444444
14.8755	0.177778										9	16.0829	0.177778
25.9832	0.111111										10	39.0186	0.111111
							% different
Combined average distance	Identified as "different"		F test (two-tail)
19.5961	0.282051					Distance
41.2536	0.153846		r	-0.610876
29.151	0.384615		ρ	0
22.6187	0.25641		n	11
42.6751	0.128205		df	9
15.7221	0.355556		F	4.13974
36.1824	0.288889		α	0.05
30.8959	0.333333		F-crit	4.02599
16.0829	0.177778		p-value	0.0458806
39.0186	0.111111		sig	yes
10.5886	0.403419
			lower	-0.886792
			upper	-0.0139301

### Sheet: table 1&2
				Table 3								The Number of observers for each number of correct responses
d		BALANCED PAIRS				UNBALANCED PAIRS								Table 2
		geo-metric distance average	visual average distance	% different		geo-metric average distance	visual average distance	% different					1st study			2nd study
1st Study	1	8.80817	8.6607	0.488889	2	11.3869	15.7221	0.355556					Correct Responses	Observers		Correct Responses	Observers
	3	5.00179	6.49648	0.355556	4	29.6995	36.1824	0.288889					10	3		10	1
	5	6.96591	11.0608	0.444444	6	26.3591	30.8959	0.333333					9	2		9	3
	7	7.96552	8.23542	0.377778	9	14.8755	16.0829	0.177778					8	2		8	1
	8	8.07562	8.05105	0.444444	10	25.9832	39.0186	0.111111					7	4		7	6
2nd Study	1	2.92478	11.1525	0.410256	2	14.6651	19.5961	0.282051					6	13		6	9
	3	10.1482	13.1274	0.358974	4	33.5029	41.2536	0.153846					5	12		5	11
	5	7.35305	9.92044	0.435897	6	30.0948	29.151	0.384615					4	7		4	5
	7	10.2374	13.4239	0.282051	9	21.6154	22.6187	0.25641					3	1		3	1
	8	15.9616	15.7569	0.435897	10	38.1936	42.6751	0.128205					2	1		2	2
													Total	45			39
average		8.34421	10.5886	0.403419		24.6376	29.3196	0.247179
StDev		3.4756	2.87947	0.0600755		8.83179	10.3496	0.0984855

### Sheet: Sheet1
20	39.0186	0.111111
10	42.6751	0.128205
4	41.2536	0.153846		x
19	16.0829	0.177778
9	22.6187	0.25641
2	19.5961	0.282051
7	13.4239	0.282051		coh	x
14	36.1824	0.288889
16	30.8959	0.333333
12	15.7221	0.355556
13	6.49648	0.355556		coh						Figure 3
3	13.1274	0.358974		coh
17	8.23542	0.377778		coh
6	29.151	0.384615
1	11.1525	0.410256		coh
5	9.92044	0.435897		coh
8	15.7569	0.435897		coh
15	7.54883	0.444444		coh
18	8.05105	0.444444		coh
11	8.6607	0.488889		coh
	CALCULATION USING VISUAL FORMULA FOR BALANCE
	Combined average distance	Identified as different		F test (two-tail)
11	11.1525	0.410256
12	19.5961	0.282051		r	-0.756923				-0.756923
13	13.1274	0.358974		ρ	0				0
14	41.2536	0.153846		n	20				20
15	9.92044	0.435897		df	18				18
16	29.151	0.384615		F	7.22783				7.22783
17	13.4239	0.282051		α	0.05				0.05
18	15.7569	0.435897		F-crit	2.59559				2.59559
19	22.6187	0.25641		p-value	0.000111863				0.000111863
20	42.6751	0.128205		sig	yes				yes
1	8.6607	0.488889
2	15.7221	0.355556		lower	-0.898788				-0.898788
3	6.49648	0.355556		upper	-0.47155				-0.47155
4	36.1824	0.288889
5	7.54883	0.444444
6	30.8959	0.333333
7	8.23542	0.377778
8	8.05105	0.444444
9	16.0829	0.177778
10	39.0186	0.111111
